# The *E. coli* PeptideAtlas Build: Characterizing the observed *Escherichia coli* pan-proteome and its post-translational modifications

**DOI:** 10.1101/2025.09.11.675345

**Authors:** Caroline Jachmann, Zhi Sun, Kevin Velghe, Florence Arsène-Ploetze, Aurélie Hirschler, Jasper Zuallaert, Christine Carapito, Robbin Bouwmeester, Kay Nieselt, Eric Deutsch, Lennart Martens, Ralf Gabriels, Tim Van Den Bossche

## Abstract

*Escherichia coli* is a widely used model organism in molecular biology. Despite its pivotal role, a comprehensive proteome resource covering the *E. coli* pan-proteome and its post-translational modifications (PTMs) has been lacking. Here we present the *E. coli* PeptideAtlas build, the first comprehensive pan-proteome analysis of *E. coli,* generated from 40 high-quality public and in-house datasets spanning a broad diversity of strains, sample types, and experimental conditions, and comprising over 73 million MS/MS spectra. All datasets were reprocessed using both a closed search (Trans-Proteomic Pipeline using MSFragger) and an open search (ionbot). The *E. coli* PeptideAtlas build provides evidence for 4,755 proteins, including 1,410 previously lacking protein-level support in UniProt. The resource offers protein coverage, modification sites, raw spectra with matched peptides, and manually annotated metadata for the *E. coli* pan proteome. PTM profiling identified over 10,000 modification sites, including phosphorylation (3,806), acetylation (754), methylation (730), glutathionylation (352) and phosphoribosylation (226). Analysis of the glutathionylation sites revealed potential links to metal binding regulation. We also detected proteins likely associated with phages, underscoring the value of pan-proteomic approaches for studying host-phage interactions. All identifications are publicly accessible and traceable through the PeptideAtlas interface. We expect that the *E. coli* PeptideAtlas build will provide a useful resource for the community, which supports, for example, targeted MS experiment design, PTM enrichment method development, and strain typing. It allows straightforward lookups of protein and peptide identifications and facilitates comparative proteomic analyses by enabling the assessment of protein presence and variability across different *E. coli* strains. The build is available at https://db.systemsbiology.net/sbeams/cgi/PeptideAtlas/buildDetails?atlas_build_id=585.
