## Supplementary Table 2 for "The *E. coli* PeptideAtlas Build: Characterizing the observed *Escherichia coli* pan-proteome and its post-translational modifications"

Dataset	Experiment ID	Experiment Tag	MS Runs	Spectra Searched	Spectra ID'd	%Spectra ID'd	Distinct Peptides	Unique Peptides	Added Peptides	Cumulative Peptides	Distinct Canonical Proteins	Unique Canonical Proteins	Unique All Proteins	Added Canonical Proteins	Cumulative Canonical Proteins	Date Added	Pubmed Id or DOI	Instrument Name	Protease	Sample Category
PXD000498	11095	BW25113_22experimental-condition	72	3,390,961	1,826,473	53.86%	122,996	1,243	30,749	30,749	2,029	3	44	2,029	2,029	2024-02-21	26641532	LTQ Orbitrap Elite	Trypsin and Lysc	BW25113
PXD000498	11096	K-12-MG1655_Glucose	3	147,011	78,352	53.30%	65,768	70	743	31,492	1,440			36	2,065	2024-02-21	26641532	LTQ Orbitrap Elite	Trypsin and Lysc	K-12_MG1655
PXD000498	11097	K-12-MG1655_LB_medium	3	147,928	76,673	51.83%	63,372	65	723	32,215	1,455		2	25	2,090	2024-02-21	26641532	LTQ Orbitrap Elite	Trypsin and Lysc	K-12_MG1655
PXD000498	11098	K-12-NCM3722_Glucose	3	149,758	82,040	54.78%	67,204	171	798	33,013	1,487		8	25	2,115	2024-02-21	26641532	LTQ Orbitrap Elite	Trypsin and Lysc	K-12_NCM3722
PXD000498	11099	K-12-NCM3722_LB_medium	3	149,878	77,114	51.45%	61,428	70	476	33,489	1,443			17	2,132	2024-02-21	26641532	LTQ Orbitrap Elite	Trypsin and Lysc	K-12_NCM3722
PXD007864	11100	K-12-MC4100_His-IP	1	29,855	9,021	30.22%	25,800	154	1,011	34,500	666			7	2,139	2024-02-21	28900027	Q Exactive HF	Trypsin	K-12_MC4100
PXD007864	11101	K-12-MC4100_IgG-IP	1	29,760	668	2.24%	2,068	1	1	34,501	71		1	0	2,139	2024-02-21	28900027	Q Exactive HF	Trypsin	K-12_MC4100
PXD011023	11102	K-12-MG1655_cell_lysate-control	8	188,300	12,103	6.43%	10,760	7	879	35,380	409			7	2,146	2024-02-21		LTQ Orbitrap Velos	Trypsin	K-12_MG1655
PXD011023	11103	K-12-MG1655_cell_lysate-pressure_treatment	8	183,654	16,414	8.94%	14,576	10	714	36,094	432			4	2,150	2024-02-21		LTQ Orbitrap Velos	Trypsin	K-12_MG1655
PXD011023	11104	K-12-MG1655_inclusion_body-control	8	183,336	16,385	8.94%	11,572	18	336	36,430	378			3	2,153	2024-02-21		LTQ Orbitrap Velos	Trypsin	K-12_MG1655
PXD011023	11105	K-12-MG1655_inclusion_body-pressure_treatment	8	185,123	18,087	9.77%	15,116	26	522	36,952	423			2	2,155	2024-02-21		LTQ Orbitrap Velos	Trypsin	K-12_MG1655
PXD013610	11106	K-12-BW35113_exponential-phase_mmts	3	163,876	33,393	20.38%	35,936	169	2,767	39,719	912		7	108	2,263	2024-02-21	31166082	Orbitrap Fusion	Trypsin	K-12_BW35113
PXD013610	11107	K-12-BW35113_stationary-phase_mmts	3	166,917	35,923	21.52%	36,844	87	658	40,377	1,060	1	20	18	2,281	2024-02-21	31166082	Orbitrap Fusion	Trypsin	K-12_BW35113
PXD013273	11108	K-12-MG1655_SLS-DOC_trypLysc	12	640,189	453,685	70.87%	94,392	144	5,614	45,991	1,713		2	102	2,383	2024-02-21	31536157	Q Exactive Plus	Trypsin and Lysc	K-12_MG1655
PXD013273	11109	K-12-MG1655_SLS-DOC_tryp	16	852,422	600,492	70.45%	93,388	200	1,421	47,412	1,737		2	19	2,402	2024-02-21	31536157	Q Exactive Plus	Trypsin	K-12_MG1655
PXD016001	11110	W0153_antibiotics-challenge	41	1,268,393	504,228	39.75%	42,264	65	768	48,180	1,054		2	7	2,409	2024-02-21	32673475	Q Exactive	Trypsin	W0153
PXD016074	11111	W0153_antibiotics-challenge_2	24	1,421,271	1,138,951	80.14%	56,888	199	1,034	49,214	1,382		16	26	2,435	2024-02-21	32673475	Q Exactive	Trypsin	W0153
PXD016669	11112	DH5_exponential-phase	10	263,757	176,334	66.85%	65,532	234	2,240	51,454	1,394		6	26	2,461	2024-02-21	32970414	Q Exactive Plus	Trypsin	DH5
PXD017618	11113	K-12-MG1655_LB_exponential-phase	3	198,165	103,624	52.29%	102,064	1,632	5,015	56,469	1,569		10	42	2,503	2024-02-21		Q Exactive Plus	Trypsin	K-12_MG1655
PXD019140	11114	K-12_single-colony_solid-liquid-media	21	1,026,803	651,249	63.42%	91,056	312	2,195	58,664	1,813		1	26	2,529	2024-02-21	34434797	Q Exactive	Trypsin	K-12
PXD019288	11115	Ecoli_CuI_CuII_45c	12	1,018,250	133,577	13.12%	53,132	188	1,106	59,770	1,305			23	2,552	2024-02-21		Q Exactive HF	Trypsin	Not available
PXD019288	11116	Ecoli_noCu_30c_ctrl	6	435,154	48,090	11.05%	42,204	73	283	60,053	1,078			3	2,555	2024-02-21		Q Exactive HF	Trypsin	Not available
PXD022070	11117	BW25993_CRISPRi-strains_270min	186	6,801,426	4,825,809	70.95%	152,668	3,132	8,690	68,743	2,038		29	52	2,607	2024-02-21		Q Exactive Plus	Trypsin	BW25993
PXD022526	11118	K-12-MG1655_differential-solubilisation	9	351,338	96,322	27.42%	51,184	276	1,047	69,790	1,255			28	2,635	2024-02-21		Q Exactive Plus	Trypsin	K-12_MG1655
PXD024138	11119	ATCC-25922_water_treatment	4	251,426	167,974	66.81%	80,520	175	2,980	72,770	1,432		2	22	2,657	2024-02-21	33845758	Q Exactive HF-X	Trypsin	ATCC_25922
PXD024138	11120	ATCC-25922_Atr-Def2_treatment	4	248,409	197,430	79.48%	77,076	107	617	73,387	1,426		7	5	2,662	2024-02-21	33845758	Q Exactive HF-X	Trypsin	ATCC_25922
PXD025088	11121	NC101-PmB008R-1_PmB	4	255,089	202,460	79.37%	99,052	147	2,427	75,814	1,570		1	8	2,670	2024-02-21	34232632	Q Exactive HF-X	Trypsin	NC101
PXD025088	11122	NC101-PmB008R-2_PmB	4	259,432	207,121	79.84%	104,208	383	1,268	77,082	1,596		14	7	2,677	2024-02-21	34232632	Q Exactive HF-X	Trypsin	NC101
PXD025088	11123	NC101-PmB008R-3_PmB	4	260,758	205,006	78.62%	98,364	55	216	77,298	1,578		1	1	2,678	2024-02-21	34232632	Q Exactive HF-X	Trypsin	NC101
PXD025088	11124	NC101-WT_Control	4	259,567	203,949	78.57%	94,156	138	351	77,649	1,524		4	1	2,679	2024-02-21	34232632	Q Exactive HF-X	Trypsin	NC101
PXD025706	11125	APEC_noResveratrol-treatment	3	232,079	146,691	63.21%	105,376	339	2,353	80,002	1,974		11	55	2,734	2024-02-21	34450330	Q Exactive HF-X	Trypsin	APEC
PXD025706	11126	APEC_noResveratrol-treatment_PRM	3	66,103	3,953	5.98%	2,872	12	35	80,037	129			0	2,734	2024-02-21	34450330	Q Exactive HF	Trypsin	APEC
PXD025706	11131	APEC_Resveratrol-treatment	3	240,178	146,540	61.01%	101,604	280	852	80,889	1,919		11	22	2,756	2024-02-23	34450330	Q Exactive HF-X	Trypsin	APEC
PXD025706	11132	APEC_Resveratrol-treatment_PRM	3	66,132	3,980	6.02%	2,920	11	24	80,913	142			0	2,756	2024-02-23	34450330	Q Exactive HF	Trypsin	APEC
PXD029931	11127	K-12-MG1655_with-oriC	9	605,225	261,143	43.15%	105,036	575	3,065	83,978	2,004		11	33	2,789	2024-02-21		Q Exactive Plus	Trypsin	K-12_MG1655
PXD029931	11128	K-12-MG1655_oriC-KO	12	792,312	338,023	42.66%	95,656	387	900	84,878	1,827	2	16	21	2,810	2024-02-21		Q Exactive Plus	Trypsin	K-12_MG1655
PXD032954	11129	DH5_mCherryV1_trypLysc	2	107,333	75,477	70.32%	65,208	140	834	85,712	1,484		1	12	2,822	2024-02-21		Q Exactive	Trypsin and Lysc	DH5
PXD032954	11130	DH5_mCherryV1_tryp	2	107,752	76,740	71.22%	67,948	216	411	86,123	1,468		9	6	2,828	2024-02-21		Q Exactive	Trypsin	DH5
PXD008369	11480	K-12-W3110_glucose-exponential_phosH	3	123,967	41,735	33.67%	17,402	48	515	86,638	971		1	6	2,834	2024-06-07	29377012	Q Exactive Plus	Trypsin	K-12_W3110
PXD008369	11481	K-12-W3110_glucose-stationary_phosH	3	122,245	37,774	30.90%	15,830	41	325	86,963	906		1	3	2,837	2024-06-07	29377012	Q Exactive Plus	Trypsin	K-12_W3110
PXD008369	11482	K-12-W3110_glycerol-exponential_phosH	3	123,909	37,271	30.08%	15,618	31	84	87,047	890			0	2,837	2024-06-07	29377012	Q Exactive Plus	Trypsin	K-12_W3110
PXD008369	11483	K-12-W3110_glycerol-stationary_phosH	3	121,699	33,997	27.94%	13,700	56	121	87,168	779			0	2,837	2024-06-07	29377012	Q Exactive Plus	Trypsin	K-12_W3110
PXD008369	11484	K-12-W3110_mix_phosH	6	241,114	69,941	29.01%	22,366	973	1,679	88,847	1,009		1	4	2,841	2024-06-07	29377012	Q Exactive Plus	Trypsin	K-12_W3110
PXD008921	11462	W3110_ciprofloxacin	6	332,627	256,905	77.24%	55,896	707	4,660	93,507	2,159		22	61	2,902	2024-06-07		Q Exactive HF	Trypsin and Lysc	K-12_W3110
PXD008921	11463	W3110_ciprofloxacin_phos	6	250,669	108,833	43.42%	25,414	159	556	94,063	1,236			1	2,903	2024-06-07		Q Exactive HF	Trypsin and Lysc	K-12_W3110
PXD008921	11464	W3110_control	3	167,104	131,109	78.46%	48,854	285	670	94,733	2,018		3	8	2,911	2024-06-07		Q Exactive HF	Trypsin and Lysc	K-12_W3110
PXD008921	11465	W3110_control_phos	6	252,432	122,029	48.34%	27,492	229	322	95,055	1,305		16	1	2,912	2024-06-07		Q Exactive HF	Trypsin and Lysc	K-12_W3110
PXD008921	11466	MCR1_Day4	3	167,661	113,352	67.61%	42,430	348	1,251	96,306	1,834		8	6	2,918	2024-06-07		Q Exactive HF	Trypsin and Lysc	MCR-1
PXD008921	11467	MCR1_Day4_phos	3	121,266	51,368	42.36%	18,770	81	170	96,476	1,046		3	1	2,919	2024-06-07		Q Exactive HF	Trypsin and Lysc	MCR-1
PXD008921	11468	W3110_colistin_Day4	3	168,553	121,886	72.31%	46,292	318	566	97,042	1,877		6	6	2,925	2024-06-07		Q Exactive HF	Trypsin and Lysc	K-12_W3110
PXD008921	11469	W3110_colistin_Day4_phos	3	124,625	53,440	42.88%	18,496	50	66	97,108	1,044			0	2,925	2024-06-07		Q Exactive HF	Trypsin and Lysc	K-12_W3110
PXD008921	11470	W3110_Day4_control	3	167,761	130,073	77.53%	49,026	353	550	97,658	1,996		13	4	2,929	2024-06-07		Q Exactive HF	Trypsin and Lysc	K-12_W3110
PXD012611	11499	K-12-MG1655_37C_42C	4	211,490	81,234	38.41%	39,388	196	443	98,101	1,684		5	2	2,931	2024-06-11	31170626	Q Exactive Plus	Trypsin	K-12_MG1655
PXD020207	11485	O2K1-ST117_EVs	3	159,866	35,738	22.35%	17,100	128	417	98,518	828		16	2	2,933	2024-06-07	36260637	Q Exactive HF-X	Trypsin	ExPEC
PXD020207	11486	O2K1-ST95_EVs	3	174,665	70,615	40.43%	27,970	548	1,353	99,871	1,063		41	4	2,937	2024-06-07	36260637	Q Exactive HF-X	Trypsin	ExPEC
PXD020207	11500	O2K1-ST95	6	243,461	165,854	68.12%	67,026	3,964	6,404	106,275	2,092	1	59	27	2,964	2024-07-18	36260637	Q Exactive HF-X	Trypsin	ExPEC
PXD020207	11501	O6K2-ST73_EVs	3	162,942	33,137	20.34%	9,018	56	92	106,367	576		3	2	2,966	2024-07-18	36260637	Q Exactive HF-X	Trypsin	ExPEC
PXD020249	11487	K-12-MG1655_WT-auxotroph_bae_dtt_silac	5	270,252	25,144	9.30%	4,026	45	250	106,617	279		2	0	2,966	2024-06-07	33850153	Q Exactive	Trypsin	K-12_MG1655
PXD020249	11489	K-12-MG1655_WT-auxotroph_bae_unbound_silac	5	300,993	124,775	41.45%	18,186	100	557	107,176	902			1	2,967	2024-06-07	33850153	Q Exactive	Trypsin	K-12_MG1655
PXD020249	11490	K-12-MG1655_WT-auxotroph_ban_dtt_silac	5	270,548	28,711	10.61%	6,792	48	104	107,280	420			1	2,968	2024-06-07	33850153	Q Exactive	Trypsin	K-12_MG1655
PXD020249	11492	K-12-MG1655_WT-auxotroph_ban_unbound_silac	5	260,634	75,378	28.92%	16,798	176	352	107,633	844			0	2,968	2024-06-07	33850153	Q Exactive	Trypsin	K-12_MG1655
PXD020249	11493	K-12-MG1655_WT-auxotroph_pae_dtt_silac	10	339,159	24,826	7.32%	2,314	22	30	107,663	167			0	2,968	2024-06-07	33850153	Q Exactive	Trypsin	K-12_MG1655
PXD020249	11494	K-12-MG1655_WT-auxotroph_pae_Guanidine_silac	5	272,641	13,996	5.13%	6,608	29	43	107,706	436			0	2,968	2024-06-07	33850153	Q Exactive	Trypsin	K-12_MG1655
PXD020249	11495	K-12-MG1655_WT-auxotroph_pae_unbound_silac	5	296,417	131,178	44.25%	17,874	127	233	107,939	891		9	1	2,969	2024-06-07	33850153	Q Exactive	Trypsin	K-12_MG1655
PXD020249	11496	K-12-MG1655_WT-auxotroph_pan_dtt_silac	5	270,436	35,018	12.95%	5,418	89	110	108,049	361			0	2,969	2024-06-07	33850153	Q Exactive	Trypsin	K-12_MG1655
PXD020249	11497	K-12-MG1655_WT-auxotroph_pan_Guanidine_silac	5	255,676	4,618	1.81%	1,522	10	12	108,061	109			0	2,969	2024-06-07	33850153	Q Exactive	Trypsin	K-12_MG1655
PXD020249	11498	K-12-MG1655_WT-auxotroph_pan_unbound_silac	5	304,328	121,383	39.89%	17,402	141	211	108,272	869		1	0	2,969	2024-06-07	33850153	Q Exactive	Trypsin	K-12_MG1655
PXD020785	11090	K-12_WCL	33	2,991,700	519,348	17.36%	50,337	283	491	108,763	1,375			0	2,969	2024-02-15	33184295	TripleTOF 5600	Trypsin	K-12
PXD020785	11091	K-12_WCL_OGE	48	11,193,960	508,479	4.54%	77,373	1,543	2,216	110,979	2,022		31	24	2,993	2024-02-15	33184295	TripleTOF 5600	Trypsin	K-12
PXD020785	11092	K-12_WCL_DMS	47	8,902,580	284,174	3.19%	34,680	94	131	111,110	1,150			1	2,994	2024-02-15	33184295	TripleTOF 5600	Trypsin	K-12
PXD020785	11093	K-12_ASKA	58	7,992,720	813,052	10.17%	76,149	6,388	7,455	118,565	2,388	288	1,884	453	3,447	2024-02-15	33184295	TripleTOF 5600	Trypsin	K-12
PXD023158	11472	K-12_spaceflight_exposed-unexposed_tmt	15	265,936	39,523	14.86%	28,630	402	613	119,178	1,405		14	1	3,448	2024-06-07	36874626	Q Exactive	Trypsin	K-12
PXD029347	11478	APEC-AE17-after-DF1-infection_OMVs	3	190,564	44,468	23.33%	23,458	560	789	119,967	966		24	1	3,449	2024-06-07	36525747	Q Exactive HF-X	Trypsin	APEC
PXD029347	11479	APEC-AE17_OMVs	3	166,740	23,502	14.09%	13,538	161	237	120,204	577		1	1	3,450	2024-06-07	36525747	Q Exactive HF-X	Trypsin	APEC
PXD030345	11476	K-12-MG1655_WT-CobB-KO_silac	3	137,389	26,763	19.48%	22,308	107	223	120,427	1,395		2	2	3,452	2024-06-07	36333310	Orbitrap Eclipse	Trypsin	K-12_MG1655
PXD030345	11477	K-12-MG1655_WT-CobB-KO_silac_lactylome_IP	3	119,883	9,902	8.26%	14,214	49	81	120,508	936			1	3,453	2024-06-07	36333310	Orbitrap Eclipse	Trypsin	K-12_MG1655
PXD030346	11474	K-12-MG1655_WT-YiaC-KO_silac	3	145,588	26,459	18.17%	19,220	95	130	120,638	1,227			0	3,453	2024-06-07	36333310	Orbitrap Eclipse	Trypsin	K-12_MG1655
PXD030346	11475	K-12-MG1655_WT-YiaC-KO_silac_lactylome_IP	3	115,952	11,214	9.67%	15,510	18	24	120,662	960			0	3,453	2024-06-07	36333310	Orbitrap Eclipse	Trypsin	K-12_MG1655
PXD030650	11460	BA102_MtrCBA-Ctrl_electronsResponse_tmt	10	164,913	36,684	22.24%	31,452	457	681	121,343	1,652	1	18	5	3,458	2024-06-07	35464959	Q Exactive	Trypsin	BA102
PXD030690	11473	K12_DMP_0mg-80mg_itraq	10	328,172	100,949	30.76%	47,130	1,276	1,737	123,080	1,817		17	1	3,459	2024-06-07		Q Exactive	Trypsin	K-12
PXD031694	11471	BL21_IPTG_induced-uninduced	18	1,238,943	967,735	78.11%	31,486	641	830	123,910	1,588		12	1	3,460	2024-06-07	35561848	Q Exactive Plus	Trypsin	BL21
PXD035590	11434	BLR_HMS174	6	311,378	185,317	59.52%	44,306	357	559	124,469	1,683		6	2	3,462	2024-06-07		Q Exactive Plus	Trypsin	mixture
PXD036749	11435	JW2806_silac_strep-pulldown	1	46,872	956	2.04%	1,056	25	32	124,501	54		2	0	3,462	2024-06-07	36516475	Q Exactive HF-X	Trypsin	JW2806
PXD036749	11436	K-12-W3110_gel-cut	1	17,657	2,952	16.72%	1,108	41	47	124,548	52		1	0	3,462	2024-06-07	36516475	Q Exactive HF-X	Trypsin	K-12_W3110
PXD036749	11437	K-12-W3110_outer-membrane-enrich	1	42,372	5,921	13.97%	6,644	512	657	125,205	279		1	1	3,463	2024-06-07	36516475	Q Exactive HF-X	Trypsin	K-12_W3110
PXD037221	11461	K-12-W3110_WT-glyKO-N15_tmt	10	404,316	136,551	33.77%	63,106	3,172	3,542	128,747	2,360	4	61	13	3,476	2024-06-07	36377953	Q Exactive HF-X	Trypsin	K-12_W3110
PXD040621	11438	E2348-69_sulforaphane-treated	4	173,730	133,084	76.60%	44,454	689	2,152	130,899	1,805		54	7	3,483	2024-06-07		Q Exactive Plus	Trypsin	E2348-69
PXD040621	11439	E2348-69_sulforaphane-untreated	2	88,969	64,122	72.07%	37,778	300	328	131,227	1,682		11	2	3,485	2024-06-07		Q Exactive Plus	Trypsin	E2348-69
PXD041301	11440	DSM_105380_PRMI_membrane-vesicle	9	512,092	93,285	18.22%	22,016	1,709	2,582	133,809	641		26	2	3,487	2024-06-07		Q Exactive HF-X	Trypsin	DSM-105380
PXD041301	11441	DSM_105380_LB_membrane-vesicle	9	531,903	201,506	37.88%	55,120	1,992	2,774	136,583	1,519	1	128	6	3,493	2024-06-07		Q Exactive HF-X	Trypsin	DSM-105380
PXD043473	11442	BL21-DE3_bulk-proteome_tmt	1	33,841	11,951	35.32%	15,944	676	721	137,304	757		3	0	3,493	2024-06-07		Orbitrap Eclipse	Trypsin	BL21
PXD043473	11443	BL21-DE3_sc-proteome_tmt	16	397,801	36	0.01%	10	2	2	137,306	0		1	0	3,493	2024-06-07		Orbitrap Eclipse	Trypsin	BL21
PXD045084	11444	K-12-MG1655_metformin-byproducts-b_expo	1	69,749	33,114	47.48%	33,432	209	833	138,139	1,351		1	0	3,493	2024-06-07		Orbitrap Fusion Lumos	Trypsin	K-12_MG1655
PXD045084	11445	K-12-MG1655_metformin-byproducts-y_expo	1	69,322	22,993	33.17%	22,244	66	142	138,281	1,028		1	0	3,493	2024-06-07		Orbitrap Fusion Lumos	Trypsin	K-12_MG1655
PXD045084	11446	K-12-MG1655_metformin_expo	1	69,457	35,725	51.43%	35,418	404	464	138,745	1,402		1	0	3,493	2024-06-07		Orbitrap Fusion Lumos	Trypsin	K-12_MG1655
PXD045084	11447	K-12-MG1655_no-metformin_expo	1	73,857	23,324	31.58%	24,704	59	65	138,810	1,117		3	0	3,493	2024-06-07		Orbitrap Fusion Lumos	Trypsin	K-12_MG1655
PXD050358	11448	ATCC-25922_ciprofloxacin	6	431,907	258,204	59.78%	50,964	830	2,871	141,681	1,866		24	2	3,495	2024-06-07		Q Exactive HF	Trypsin and Lysc	ATCC_25922
PXD050358	11449	ATCC-25922-recA-KO_ciprofloxacin	6	420,052	238,065	56.68%	52,448	583	1,128	142,809	1,785		6	1	3,496	2024-06-07		Q Exactive HF	Trypsin and Lysc	ATCC_25922
PXD050358	11450	O25b-H4-ST131-FL20_ciprofloxacin	6	515,350	291,446	56.55%	43,992	560	3,218	146,027	1,726		13	4	3,500	2024-06-07		Q Exactive HF	Trypsin and Lysc	O25B:H4-ST131
PXD050358	11451	O25b-H4-ST131-FL20-recA-KO_ciprofloxacin	6	517,097	278,695	53.90%	41,498	226	475	146,502	1,648			1	3,501	2024-06-07		Q Exactive HF	Trypsin and Lysc	O25B:H4-ST131
PXD050358	11452	O25b-H4-ST131-FL24_ciprofloxacin	6	515,947	284,500	55.14%	40,552	352	591	147,093	1,662		9	0	3,501	2024-06-07		Q Exactive HF	Trypsin and Lysc	O25B:H4-ST131
PXD050358	11453	O25b-H4-ST131-FL24-recA-KO_ciprofloxacin	6	499,001	255,493	51.20%	38,034	304	369	147,462	1,556		4	0	3,501	2024-06-07		Q Exactive HF	Trypsin and Lysc	O25B:H4-ST131
PXD050358	11454	ST1421_ciprofloxacin	6	511,166	287,473	56.24%	43,488	311	891	148,353	1,748		1	0	3,501	2024-06-07		Q Exactive HF	Trypsin and Lysc	ST1421
PXD050358	11455	ST1421-recA-KO_ciprofloxacin	6	511,597	266,980	52.19%	40,554	140	153	148,506	1,695		3	0	3,501	2024-06-07		Q Exactive HF	Trypsin and Lysc	ST1421
PXD050358	11456	ST73_ciprofloxacin	6	416,757	209,921	50.37%	53,184	424	543	149,049	1,721		3	0	3,501	2024-06-07		Q Exactive HF	Trypsin and Lysc	ST73
PXD050358	11457	ST73-recA-KO_ciprofloxacin	6	404,901	175,953	43.46%	37,574	367	398	149,447	1,454		4	0	3,501	2024-06-07		Q Exactive HF	Trypsin and Lysc	ST73
PXD050358	11458	ST93_ciprofloxacin	6	444,236	262,240	59.03%	44,668	351	549	149,996	1,745		4	1	3,502	2024-06-07		Q Exactive HF	Trypsin and Lysc	ST73
PXD050358	11459	ST93-recA-KO_ciprofloxacin	6	413,711	190,423	46.03%	37,050	79	83	150,079	1,590			0	3,502	2024-06-07		Q Exactive HF	Trypsin and Lysc	ST73
PXD900010	11502	Exponential_LB	1	213,181	168,118	78.86%	42,762	201	366	150,445	1,545		3	3	3,505	2024-08-19		Q Exactive HF-X	Trypsin	K-12
PXD900010	11503	Exponential_M9_acetate	1	199,223	156,927	78.77%	42,050	94	297	150,742	1,560		9	1	3,506	2024-08-19		Q Exactive HF-X	Trypsin	K-12
PXD900010	11504	Exponential_M9_glucose	1	197,705	154,815	78.31%	41,824	116	242	150,984	1,514		1	1	3,507	2024-08-19		Q Exactive HF-X	Trypsin	K-12
PXD900010	11505	Stationary_LB	1	187,899	145,380	77.37%	39,262	178	236	151,220	1,501			0	3,507	2024-08-19		Q Exactive HF-X	Trypsin	K-12
PXD900010	11506	Stationary_M9_acetate	1	195,143	152,585	78.19%	40,120	107	161	151,381	1,509		5	0	3,507	2024-08-19		Q Exactive HF-X	Trypsin	K-12
PXD900010	11507	Stationary_M9_glucose	1	190,867	147,531	77.30%	39,224	209	209	151,590	1,390		1	2	3,509	2024-08-19		Q Exactive HF-X	Trypsin	K-12
